# Genetic, epigenetic, and environmental mechanisms govern allele-specific gene expression

**DOI:** 10.1101/2021.09.09.459642

**Authors:** Celine L St. Pierre, Juan F Macias-Velasco, Jessica P Wayhart, Li Yin, Clay F Semenkovich, Heather A Lawson

**Author notes:** Corresponding author 660 South Euclid Ave, Campus Box 8232, Saint Louis, MO, 63110.

## Abstract

Allele-specific expression (**ASE**) is a phenomenon where one allele is preferentially expressed over the other. Genetic and epigenetic factors cause ASE by altering the final allelic composition of a gene’s product, leading to expression imbalances that can have functional consequences on phenotypes. Environmental signals also impact allele-specific gene regulation, but how they contribute to this crosstalk remains understudied. Here, we explored how allelic genotype, parent-of-origin, tissue type, sex, and dietary fat simultaneously influence ASE biases in a F_1_ reciprocal cross mouse model. Male and female mice from a F_1_ reciprocal cross of the LG/J and SM/J strains were fed a high fat or low fat diet. We harnessed strain-specific variants to distinguish between two classes of ASE: parent-of-origin dependent (unequal expression based on an allele’s parental origin) and sequence dependent (unequal expression based on an allele’s nucleotide identity). We present a comprehensive map of ASE patterns in 2,853 genes across three metabolically-relevant tissues and nine environmental contexts. We found that both ASE classes are highly dependent on tissue type and environmental context. They vary across metabolic tissues, between males and females, and in response to dietary fat levels. Surprisingly, we found 45 genes with inconsistent ASE biases that switched direction across tissues and/or contexts (e.g. SM/J biased in one cohort, LG/J biased in another). We also integrated ASE and QTL data from populations at various degrees of intercrossing the LG/J and SM/J strains. ASE genes in these tissues are often enriched in QTLs for metabolic and musculoskeletal traits, highlighting how this orthogonal approach can prioritize candidate genes for functional validation. Together, our results provide novel insights into how genetic, epigenetic, and environmental mechanisms govern allele-specific gene regulation, which is an essential step towards deciphering the genotype to phenotype map.
