## Supplementary material for "Genetic, epigenetic, and environmental mechanisms govern allele-specific gene expression": Supplemental_Table_S1.xlsx

### Sheet: Sheet1
tissues	contexts	n_samples	n_genes_raw	n_genes_final	iterations	AGE_score_threshold	POE_score_threshold	sig_AGE_ASE_genes	sig_POE_ASE_genes
HYP	All	31	11478	6761	50	0.187124	0.182834	1144	208
HYP	HighFat	15	11478	6772	44	0.264335	0.259804	868	202
HYP	LowFat	16	11478	6761	53	0.262234	0.259324	833	179
HYP	Females	16	11478	6814	48	0.264508	0.260242	880	202
HYP	Males	15	11478	6745	58	0.264311	0.258959	843	205
HYP	HighFat Females	8	11478	6827	49	0.37162	0.367998	666	198
HYP	HighFat Males	7	11478	6848	44	0.373578	0.369186	649	203
HYP	LowFat Females	8	11478	6888	43	0.371815	0.367233	658	185
HYP	LowFat Males	8	11478	6760	39	0.371256	0.366659	599	175
WAT	All	32	12167	6388	41	0.191397	0.187492	1319	19
WAT	HighFat	16	12167	6305	54	0.273172	0.27042	952	16
WAT	LowFat	16	12167	6557	41	0.265867	0.26267	1004	22
WAT	Females	16	12167	6519	52	0.265765	0.262306	995	20
WAT	Males	16	12167	6345	55	0.273022	0.269447	955	23
WAT	HighFat Females	8	12167	6555	70	0.376989	0.372298	770	17
WAT	HighFat Males	8	12167	6215	45	0.401142	0.398689	696	14
WAT	LowFat Females	8	12167	6675	38	0.37705	0.372635	752	23
WAT	LowFat Males	8	12167	6665	48	0.378645	0.373939	771	21
LIV	All	31	10194	5485	45	0.191756	0.192099	1243	4
LIV	HighFat	16	10194	5701	66	0.26899	0.268294	981	0
LIV	LowFat	15	10194	5394	47	0.278206	0.276106	912	10
LIV	Females	16	10194	5763	61	0.27038	0.267834	993	9
LIV	Males	15	10194	5352	71	0.27579	0.275135	896	13
LIV	HighFat Females	8	10194	5943	55	0.384667	0.381402	761	11
LIV	HighFat Males	8	10194	5590	45	0.380255	0.380744	714	5
LIV	LowFat Females	8	10194	5713	66	0.383021	0.381261	737	9
LIV	LowFat Males	7	10194	5227	55	0.407957	0.406346	626	6
