## Supplementary material for "Genetic, epigenetic, and environmental mechanisms govern allele-specific gene expression": Supplemental_Table_S8.xlsx

### Sheet: Sheet1
tissue	barcode	animal_id	sex	diet	cross	number_of_input_reads	uniquely_mapped_reads_number	uniquely_mapped_reads_percent	number_of_reads_mapped_to_too_many_loci	percent_of_reads_mapped_to_too_many_loci	number_of_reads_unmapped_too_short	percent_of_reads_unmapped_too_short	number_of_reads_unmapped_other	percent_of_reads_unmapped_other
HYP	ACCTGAA	114	M	L	LXS	19981516	1891822	9.47%	15004566	75.09%	3039066	15.21%	46062	0.23%
HYP	ACTCCAA	91	F	L	LXS	22015806	1985111	9.02%	15202685	69.05%	4780701	21.71%	47309	0.21%
HYP	ACTGTCG	76	F	H	LXS	20510923	1937286	9.45%	14234545	69.40%	4284186	20.89%	54906	0.27%
HYP	AGCGCCG	82	M	H	LXS	19338941	1762975	9.12%	14647548	75.74%	2886770	14.93%	41648	0.22%
HYP	ATCGAGC	178	M	H	LXS	19325254	1845744	9.55%	13391625	69.30%	4039173	20.90%	48712	0.25%
HYP	ATGACAG	122	M	H	SXL	19232826	1813291	9.43%	13003425	67.61%	4367334	22.71%	48776	0.25%
HYP	CACCTCC	105	M	L	SXL	20608384	2030381	9.85%	14068408	68.27%	4444744	21.57%	64851	0.31%
HYP	CCCCCCG	130	M	L	SXL	15214812	1359126	8.93%	11697287	76.88%	2126392	13.98%	32007	0.21%
HYP	CCGGACC	65	F	H	SXL	14485957	1337064	9.23%	10544083	72.79%	2574520	17.77%	30290	0.21%
HYP	CCTAATC	193	M	L	SXL	19785448	1794635	9.07%	13337617	67.41%	4607259	23.29%	45937	0.23%
HYP	CGGTGGC	96	F	L	SXL	18059131	1731598	9.59%	12396382	68.64%	3884972	21.51%	46179	0.26%
HYP	CTCCCGA	73	F	H	SXL	21192339	1893352	8.93%	14298190	67.47%	4960892	23.41%	39905	0.19%
HYP	CTGGTGG	54	F	L	LXS	21412479	2021169	9.44%	14577339	68.08%	4759859	22.23%	54112	0.25%
HYP	GACACAG	154	M	L	LXS	19402153	1797611	9.27%	13257050	68.33%	4301211	22.17%	46281	0.24%
HYP	GCAACGC	35	M	H	SXL	17639513	1647074	9.34%	12001913	68.04%	3946690	22.37%	43836	0.25%
HYP	GCCGTTT	123	F	L	SXL	19370387	1822155	9.41%	13101640	67.64%	4396489	22.70%	50103	0.26%
HYP	GGTCCTC	199	F	H	SXL	17841902	1680263	9.42%	12112648	67.89%	4004539	22.44%	44452	0.25%
HYP	GTACGGC	112	F	L	SXL	17242336	1572640	9.12%	11634618	67.48%	3994431	23.17%	40647	0.24%
HYP	GTATTTG	155	F	L	LXS	19940726	1810473	9.08%	13563203	68.02%	4526041	22.70%	41009	0.21%
HYP	GTTCTCA	60	F	H	LXS	19338276	1843523	9.53%	13399012	69.29%	4047400	20.93%	48341	0.25%
HYP	TACAGAC	170	M	H	SXL	18504226	1673376	9.04%	12459992	67.34%	4328330	23.39%	42528	0.23%
HYP	TACATGG	129	F	L	SXL	22026074	2013886	9.14%	15268716	69.32%	4694907	21.32%	48565	0.22%
HYP	TACTCTA	45	M	L	LXS	21446204	2081279	9.70%	16162214	75.36%	3146656	14.67%	56055	0.26%
HYP	TAGGTAA	79	F	H	LXS	20587486	1976049	9.60%	14135741	68.66%	4423401	21.49%	52295	0.25%
HYP	TCAAACA	187	M	H	LXS	20276176	1794269	8.85%	13560293	66.88%	4882212	24.08%	39402	0.19%
HYP	TCCCAGC	175	M	H	SXL	19905062	1790702	9.00%	14560189	73.15%	3514527	17.66%	39644	0.20%
HYP	TCGAGAT	158	F	L	LXS	22633694	2210333	9.77%	15700906	69.37%	4663822	20.61%	58633	0.26%
HYP	TGATTAC	121	M	L	SXL	18778010	1588690	8.46%	12422299	66.15%	4732878	25.20%	34143	0.18%
HYP	TGCTGGG	189	M	H	LXS	19786330	1913767	9.67%	14019859	70.86%	3802668	19.22%	50036	0.25%
HYP	TGGTCTC	1123	M	L	LXS	24389541	2373659	9.73%	17884811	73.33%	4068353	16.68%	62718	0.26%
HYP	TGTTTGT	174	F	H	SXL	17739800	1627247	9.17%	11940792	67.31%	4133159	23.30%	38602	0.22%
HYP	TTGCCCC	57	F	H	LXS	20551058	1841659	8.96%	14060249	68.42%	4607475	22.42%	41675	0.20%
LIV	ACCCACT	112	F	L	SXL	25187567	2040858	8.10%	18529746	73.57%	4546897	18.05%	70066	0.28%
LIV	ACGTCTG	170	M	H	SXL	24985787	1989143	7.96%	18227046	72.95%	4165873	16.67%	603725	2.42%
LIV	AGATACT	193	M	L	SXL	21357247	1736391	8.13%	15431004	72.25%	3974692	18.61%	215160	1.01%
LIV	ATGACAG	178	M	H	LXS	30422275	2521959	8.29%	22315934	73.35%	5112186	16.80%	472196	1.55%
LIV	CAAGCCG	35	M	H	SXL	15860643	1163795	7.34%	11358896	71.62%	3122477	19.69%	215475	1.36%
LIV	CAATATC	123	F	L	SXL	27531260	2226148	8.09%	20360585	73.95%	4886357	17.75%	58170	0.21%
LIV	CACCTCC	45	M	L	LXS	28666433	2359314	8.23%	21008667	73.29%	4922978	17.17%	375474	1.31%
LIV	CCCCCCG	1123	M	L	LXS	29095138	2242643	7.71%	22022387	75.69%	4434371	15.24%	395737	1.36%
LIV	CCGGACC	57	F	H	LXS	30025687	2572638	8.57%	22012517	73.31%	5346087	17.81%	94445	0.31%
LIV	CCTAATC	114	M	L	LXS	21186122	1701536	8.03%	15401736	72.70%	3803228	17.95%	279622	1.32%
LIV	CGGTGGC	155	F	L	LXS	35275599	3257707	9.24%	25160685	71.33%	6758928	19.16%	98279	0.28%
LIV	CGTCGCT	174	F	H	SXL	34373081	2855783	8.31%	25253265	73.47%	6093734	17.73%	170299	0.50%
LIV	CTCCCGA	79	F	H	LXS	26294172	2278177	8.66%	19317482	73.47%	4600862	17.50%	97651	0.37%
LIV	GAGGCGT	199	F	H	SXL	37011160	3026810	8.18%	26114677	70.56%	7630840	20.62%	238833	0.65%
LIV	GCAACGC	189	M	H	LXS	40528924	3266713	8.06%	29413733	72.57%	7219078	17.81%	629400	1.55%
LIV	GCAGGGG	175	M	H	SXL	26208885	1752375	6.69%	18211341	69.49%	6061882	23.13%	183287	0.70%
LIV	GCCGTTT	158	F	L	LXS	31583895	2170380	6.87%	17420958	55.16%	11919085	37.74%	73472	0.23%
LIV	GCTTAGA	105	M	L	SXL	25614638	1826190	7.13%	18163124	70.91%	5416012	21.14%	209312	0.82%
LIV	GGGTCAA	121	M	L	SXL	20238883	1568942	7.75%	14738566	72.82%	3718296	18.37%	213079	1.05%
LIV	GGTCCTC	76	F	H	LXS	42164260	3831322	9.09%	30989677	73.50%	7200350	17.08%	142911	0.34%
LIV	GTACGGC	91	F	L	LXS	41563831	3633498	8.74%	31097731	74.82%	6690466	16.10%	142136	0.34%
LIV	GTCGATA	130	M	L	SXL	38233810	2476731	6.48%	26580937	69.52%	9015054	23.58%	161088	0.42%
LIV	GTCTGAT	73	F	H	SXL	29797489	2624083	8.81%	22079752	74.10%	4963768	16.66%	129886	0.44%
LIV	TACAGAC	82	M	H	LXS	37270563	3148062	8.45%	27035367	72.54%	6584246	17.67%	502888	1.35%
LIV	TACATGG	54	F	L	LXS	33860272	3034493	8.96%	25480168	75.25%	5245725	15.49%	99886	0.29%
LIV	TCAACTG	129	F	L	SXL	32058103	2780580	8.67%	23955199	74.72%	5216269	16.27%	106055	0.33%
LIV	TCCCAGC	187	M	H	LXS	36384084	2994306	8.23%	26269793	72.20%	6645769	18.27%	474216	1.30%
LIV	TGAGGTT	122	M	H	SXL	24346922	1901304	7.81%	17730070	72.82%	4236836	17.40%	478712	1.97%
LIV	TGATTAC	154	M	L	LXS	33063674	2069266	6.26%	17027405	51.50%	13499471	40.83%	467532	1.41%
LIV	TGTTTGT	60	F	H	LXS	44289433	3817443	8.62%	32579286	73.56%	7699577	17.38%	193127	0.44%
LIV	TTTAACT	96	F	L	SXL	19080634	1325484	6.95%	10529903	55.19%	7184046	37.65%	41201	0.22%
LIV	TTTTGTC	65	F	H	SXL	33625091	2855298	8.49%	24891189	74.03%	5706799	16.97%	171805	0.51%
WAT	ACCCACT	121	M	L	SXL	16980951	2078913	12.24%	12982883	76.46%	1888871	11.12%	30284	0.18%
WAT	ACGTCTG	96	F	L	SXL	14742752	1625617	11.03%	10868560	73.72%	2214727	15.02%	33848	0.23%
WAT	AGATACT	76	F	H	LXS	13820029	1602627	11.60%	10793149	78.10%	1394607	10.09%	29646	0.21%
WAT	ATGACAG	91	F	L	LXS	26245544	3073388	11.71%	19830266	75.56%	3280456	12.50%	61434	0.23%
WAT	CAAGCCG	175	M	H	SXL	17034032	1947610	11.43%	12897561	75.72%	2159004	12.67%	29857	0.18%
WAT	CAATATC	130	M	L	SXL	17330422	2041694	11.78%	12987651	74.94%	2272209	13.11%	28868	0.17%
WAT	CACCTCC	193	M	L	SXL	23419683	2758048	11.78%	18005306	76.88%	2615677	11.17%	40652	0.17%
WAT	CCCCCCG	170	M	H	SXL	10954713	1136840	10.38%	8358475	76.30%	1444835	13.19%	14563	0.13%
WAT	CCGGACC	187	M	H	LXS	6081319	685128	11.27%	4656802	76.58%	730343	12.01%	9046	0.15%
WAT	CCTAATC	1123	M	L	LXS	17715687	2190346	12.36%	13636680	76.98%	1860238	10.50%	28423	0.16%
WAT	CGGTGGC	158	F	L	LXS	17451622	2108614	12.08%	12883253	73.82%	2417303	13.85%	42452	0.24%
WAT	CGTCGCT	65	F	H	SXL	20191026	2330712	11.54%	15132184	74.95%	2688382	13.31%	39748	0.20%
WAT	CTCCCGA	82	M	H	LXS	24655914	2864240	11.62%	19107503	77.50%	2643515	10.72%	40656	0.16%
WAT	GAGGCGT	174	F	H	SXL	18077143	2065016	11.42%	13475595	74.54%	2497521	13.82%	39011	0.22%
WAT	GCAACGC	178	M	H	LXS	15851187	1788531	11.28%	12366029	78.01%	1672496	10.55%	24131	0.15%
WAT	GCAGGGG	122	M	H	SXL	19973388	2390974	11.97%	15557111	77.89%	1988974	9.96%	36329	0.18%
WAT	GCCGTTT	45	M	L	LXS	19178856	2350663	12.26%	14584229	76.04%	2194750	11.44%	49214	0.26%
WAT	GCTTAGA	57	F	H	LXS	17965775	2022530	11.26%	13933315	77.55%	1977070	11.00%	32860	0.18%
WAT	GGGTCAA	105	M	L	SXL	22091753	2738908	12.40%	17081521	77.32%	2217429	10.04%	53895	0.24%
WAT	GGTCCTC	79	F	H	LXS	23136174	2737470	11.83%	17837386	77.10%	2507353	10.84%	53965	0.23%
WAT	GTACGGC	114	M	L	LXS	18557364	2340176	12.61%	14099275	75.98%	2079852	11.21%	38061	0.21%
WAT	GTCGATA	60	F	H	LXS	22460056	2595828	11.56%	17267435	76.88%	2552732	11.37%	44061	0.20%
WAT	GTCTGAT	35	M	H	SXL	20087452	2304239	11.47%	15326894	76.30%	2419147	12.04%	37172	0.19%
WAT	TACAGAC	54	F	L	LXS	16569279	2013289	12.15%	12690234	76.59%	1826647	11.02%	39109	0.24%
WAT	TACATGG	154	M	L	LXS	19595010	2449570	12.50%	15007270	76.59%	2098927	10.71%	39243	0.20%
WAT	TCAACTG	123	F	L	SXL	33680739	3853780	11.44%	25940155	77.02%	3825428	11.36%	61376	0.18%
WAT	TCCCAGC	155	F	L	LXS	28784777	3406673	11.83%	21513922	74.74%	3803126	13.21%	61056	0.21%
WAT	TGAGGTT	129	F	L	SXL	19055645	2146689	11.27%	14150978	74.26%	2717934	14.26%	40044	0.21%
WAT	TGATTAC	199	F	H	SXL	22078227	2491692	11.29%	16927120	76.67%	2616059	11.85%	43356	0.20%
WAT	TGTTTGT	189	M	H	LXS	18979283	2156618	11.36%	14662240	77.25%	2133293	11.24%	27132	0.14%
WAT	TTTAACT	112	F	L	SXL	11190149	1397243	12.49%	8521173	76.15%	1240573	11.09%	31160	0.28%
WAT	TTTTGTC	73	F	H	SXL	17255327	2010982	11.65%	13148771	76.20%	2062253	11.95%	33321	0.19%
