## Supplementary material for "Genetic, epigenetic, and environmental mechanisms govern allele-specific gene expression": Supplemental_Table_S9.xlsx

### Sheet: Sheet1
ASE Class	Genes	Forward (5' - 3')	Reverse* (5' - 3')	PCR Product Length (bp)	Number of SNPs	LG/J Genome Location (bp)	SM/J Genome Location (bp)
Parent-of-Origin	Apob	CAAGTCCACGTCATCCCCAA	GGGGCTGGACACTTCAATCA	190	1	chr 12: 7988415 - 7989325	chr 12: 7988048 - 7988958
Parent-of-Origin	Grb10	GTTTACACAGACCGGTCCCC	CGTCAAACCAGCTACGTACG	159	1	chr 11: 11931721 - 11931563	chr 11: 11931502 - 11931344
Parent-of-Origin	Peg3	GACACAAGGCCACTCATCGA	TTGCTCTTCCGGATTTGGGG	188	1	chr 7: 6711829 - 6711523	chr 7: 6712313 - 6712007
Parent-of-Origin	Slc22a3	GCGGCAAGCAATATAGTGGC	CACAAGCCTGAGCAGAGTGA	200	1	chr 17: 12433888 - 12426045	chr 17: 12434143 - 12426305
Sequence	Cidec	GAACGTGAAGGCAACCCTCT	CTGTTCTTCCTCGGTGGCAT	184	1	chr 6: 113430690 - 113428109	chr 6: 113431855 - 113429275
Sequence	Eef1a1	ATTGATGCCCCAGGACACAG	TCAGCTGTTTCACACCCAGG	178	1	chr 9: 78483941 - 78483672	chr 9: 78482256 - 78481985
Sequence	Gas1	TCACACTTGTAGCTCCTGCG	CAGAAGAGGGCCGAACATGT	184	1	chr 13: 60178093 - 60177910	chr 13: 60177707 - 60177524
Sequence	Ifi205	AAGAAGCAGGTCCTGCAACA	GGTCCTTCACAACAGGGAGG	193	6	chr 1: 174038910 - 174038212	chr 1: 174038606 - 174037908
Sequence	Mettl7b	CCATCTGCAGCCAGAAGTCA	CGGTCCTAGAAAGGGGTTGG	181	2	chr 10: 128965902 - 128965722	chr 10: 128963913 - 128963733
Sequence	Ociad2	GCGCTGGAAGGAAGAGGAAG	GGGCAAAACAACAGGCTCTG	196	3	chr 5: 73340620 - 73334210	chr 5: 73340846 - 73334447
Sequence	Stab2	AGGACATGTACCTGCAAGCC	TGAAGGCACAAACACGGTGA	171	3	chr 10: 86882830 - 86877782	chr 10: 86880192 - 86875148
Sequence	Tubb2a	CCAGCAGATGTTCGACTCCA	CTCCACGAAGTAGCTGCTGT	160	1	chr 13: 34075969 - 34075810	chr 13: 34076336 - 34076177
Sequence	Upp2	GGCATCCCCTCCATTTCCAT	GACCTGCTCAAATCGAGGCT	180	2	chr 2: 58775169 - 58778925	chr 2: 58776347 - 58780100
